# Information flow, cell types and stereotypy in a full olfactory connectome

**DOI:** 10.1101/2020.12.15.401257

**Authors:** Philipp Schlegel, Alexander S. Bates, Tomke Stürner, Sridhar R. Jagannathan, Nikolas Drummond, Joseph Hsu, Laia Serratosa Capdevila, Alexandre Javier, Elizabeth C. Marin, Asa Barth-Maron, Imaan F. M. Tamimi, Feng Li, Gerald M. Rubin, Stephen M. Plaza, Marta Costa, Gregory S.X.E. Jefferis

## Abstract

The *hemibrain* connectome provides large scale connectivity and morphology information for the majority of the central brain of *Drosophila melanogaster*. Using this data set, we provide a complete description of the *Drosophila* olfactory system, covering all first, second and lateral horn-associated third-order neurons. We develop a generally applicable strategy to extract information flow and layered organisation from connectome graphs, mapping olfactory input to descending interneurons. This identifies a range of motifs including highly lateralised circuits in the antennal lobe and patterns of convergence downstream of the mushroom body and lateral horn. Leveraging a second data set we provide a first quantitative assessment of inter – versus intra-individual stereotypy. Comparing neurons across two brains (three hemispheres) reveals striking similarity in neuronal morphology across brains. Connectivity correlates with morphology and neurons of the same morphological type show similar connection variability within the same brain as across two brains.
