## Supplementary Files S1-S12 for "Information flow, cell types and stereotypy in a full olfactory connectome": S2_hemibrain_olfactory_information.csv

glomerulus	laterality	expected_cit	expected_RN_female_1h	expected_RN_female_SD	missing	RN_frag	receptor	odour_scenes	key_ligand	valence
D	bilateral	Grabe2016	24	6.1	<25%	yes	Or69aA/B	dangerous	linalool	aversive
DA1	bilateral	Grabe2016	62.5	10.8	0	no	Or67d	pheromones	cis-vaccenyl acetate	unclear
DA2	bilateral	Grabe2016	24	1.9	<25%	yes	Or56a	dangerous	geosmin	aversive
DA3	bilateral	Grabe2016	15	0	<25%	yes	Or23a	fruity	1-pentanol	appetitive
DA4l	bilateral	Grabe2016	27	3	>25%	yes		dangerous	1-hexanol	unclear
DA4m	bilateral	Grabe2016	27	0	>25%	yes	Or2a	unknown	unknown	aversive
DC1	bilateral	Grabe2016	27	0	0	no	Or19a	fruity/dangerous	valencene/2-nonanone	unclear
DC2	bilateral	Grabe2016	15	2.5	0	no	Or13a	plant_matter	6-methyl-5-hepten-2-ol	aversive
DC3	bilateral	Grabe2016	15	2.9	0	yes	Or83c	pheromones	farnesol	unclear
DC4	bilateral	Grabe2016	15	0	0	no	Ir64a	dangerous	protons	aversive
DL1	bilateral	Grabe2016	37.5	6.5	0	no	Or10a	fruity	methyl salicytate	aversive
DL2d	bilateral	Grabe2016	0	0	0	no	Ir75a/b (subset Ir75c) (co Ir8a)	decaying_fruit	butyric acid	unclear
DL2v	bilateral	Grabe2016	0	0	0	no	Ir75a/b (subset Ir75c) (co Ir8a)	decaying_fruit	butyric acid	unclear
DL3	bilateral	Grabe2016	19.5	0	0	no	Or65a, Or65b, Or65c	pheromones	cis-vaccenyl acetate	unclear
DL4	bilateral	Grabe2016	18	3.2	0	no	Or49a, Or85f	dangerous	iridomyrmycin	aversive
DL5	bilateral	Grabe2016	24	0	0	no	Or7a	alcoholic_fermentation/dangerous/plant_matter	ethanol/benzaldehyde/2-nonanone/trans-2-hexen-1-al/green leaf volatiles	aversive
DM1	bilateral	Grabe2016	38.5	4.6	0	no	Or42b	yeasty	ethyl acetate/propyl acetate	appetitive
DM2	bilateral	Grabe2016	8	3.9	0	no	Or22a/b	alcoholic_fermentation/fruity	ethanol/ethyl hexanoate/hexyl acetate/ethyl butyrate	appetitive/unclear
DM3	bilateral	Grabe2016	34	8	0	no	Or47a	yeasty/fruity/dangerous	amyl acetate/2,5-dimethylpyrazine	unclear/aversive
DM4	bilateral	Grabe2016	23	0	0	no	Or59b	yeasty	ethyl acetate	appetitive
DM5	bilateral	Grabe2016	23	6	>25%	yes	Or85a, Or33b	yeasty	ethyl-3-hydroxybutyrate	aversive
DM6	bilateral	Tobin2017	26.5	0.71	0	no	Or67a	yeasty	2-phenylethanol	unclear
DP1l	bilateral	Grabe2016	15	0	0	no	Ir75a (co Ir8a)	alcoholic_fermentation	acetic acid	unclear
DP1m	bilateral	Grabe2016	15	0	0	no	Ir64a	alcoholic_fermentation	acetic acid	aversive
V	unilateral	Grabe2016	39.8	0	0	no	Gr21a/Gr63a	alcoholic_fermentation	carbon dioxide	aversive
VA1d	bilateral	Grabe2016	19.5	3.7	<25%	yes	Or88a	pheromones	methyl palmitate	unclear
VA1v	bilateral	Horne2018	53.5	3.5	0	yes	Or47b	pheromones	methyl laurate	appetitive
VA2	bilateral	Grabe2016	43.5	0	>25%	yes	Or92a	alcoholic_fermentation	2,3-butanedione/acetoin	appetitive
VA3	bilateral	Grabe2016	24	0	0	yes	Or67b	yeasty/fruity	amyl acetate/2-phenylethanol/acetophenone	appetitive
VA4	bilateral	Grabe2016	29	0	0	yes	Or85d	yeasty	2-phenylethyl acetate	unclear
VA5	bilateral	Grabe2016	15	0	0	yes	Or49b	animal_matter	2-methyl phenol	aversive
VA6	bilateral	Grabe2016	34	0	<25%	yes	Or82a	yeasty/plant_matter	geranyl acetate/geranylacetone	aversive
VA7l	bilateral	Grabe2016	14.5	2.7	0	yes	Or46aA	animal_matter	phenols	aversive
VA7m	bilateral	Rybak2016	15	0	<25%	yes		unknown/dangerous	unknown/benzaldehyde	aversive
VC1	bilateral	Grabe2016	12	1	0	no	Or33c/Or85e	plant_matter	fenchone/cyclohexanone	unclear
VC2	bilateral	Grabe2016	11.5	0	0	yes	Or71a	yeasty	4-ethygluaiacol	appetitive
VC3	bilateral	Grabe2016	46.5	6.9	0	no	Or35a (co Or83b+Ir76b)	dangerous/plant_matter	1-hexanol/green leaf volatiles	aversive
VC4	bilateral	Grabe2016	14	4	0	yes	Or67c	alcoholic_fermentation	ethyl lactate	unclear
VC5	bilateral	Grabe2016	15	2.7	>25%	yes	Ir41a (co Ir25a+Ir76b)	decaying_fruit	polyamines	unclear
VL1	unilateral	Grabe2016	15	0	0	no	Ir75d (co Ir25a)	decaying_fruit	pyrrolidine	unclear
VL2a	bilateral	Grabe2016	29.5	0	0	no	Ir84a (co Ir8a)	decaying_fruit/plant_matter	polyamines/phenylacetaldehyde	unclear
VL2p	bilateral	Grabe2016	15	0	0	no	Ir31a (co Ir8a)	decaying_fruit/animal_matter	polyamines/2-oxopentanoic acid	unclear
VM1	bilateral	Grabe2016	15	1.7	>25%	yes	Ir92a (co Ir25a+Ir76b)	decaying_fruit	ammonia	appetitive
VM2	bilateral	Grabe2016	18	6.5	>25%	yes	Or43b	fruity	ethyl butyrate	appetitive
VM3	bilateral	Grabe2016	18	0	>25%	yes	Or9a	alcoholic_fermentation	2,3-butanedione/acetoin	aversive
VM4	bilateral	Grabe2016	29.5	2.8	<25%	yes	Ir76a (co Ir76b + Ir25a)	decaying_fruit	phenylathylamine	unclear
VM5d	bilateral	Grabe2016	8	0	<25%	yes	Or85b	fruity	2-heptanone	appetitive
VM5v	bilateral	Grabe2016	8.5	2.9	<25%	yes	Or98a	yeasty/fruity	isomayl acetate/isoamyl acetate/ethyl benzoate	appetitive/unclear
VM6	bilateral	Grabe2016/Vulpe2021	11	2.8	<25%	yes	Rh50/Amt	decaying_fruit	ammonia	appetitive
VM7d	bilateral	Grabe2016	11.5	6.5	<25%	yes	Or42a	alcoholic_fermentation/yeasty	acetal/ethyl acetate	appetitive
VM7v	bilateral	Grabe2016	29	10.4	0	no	Or59c	fruity	ethyl butyrate	unclear
VP1d	unilateral	Marin2020	8	1.4	0	no	Ir40a (co Ir25a)	thermo_hygro	evaporation?	unclear
VP1l	unilateral	Marin2020	6.5	0.71	0	no	Ir21a, (co Ir25a)	thermo_hygro	cool	unclear
VP1m	unilateral	Marin2020	6.5	0.71	0	no	Ir68a (co Ir25a? unclear)	thermo_hygro	humid	unclear
VP2	unilateral	Marin2020	3.5	0.71	0	no	Gr28b, (co Ir25a)	thermo_hygro	heating	unclear
VP3	unilateral	Marin2020	4.5	0.71	0	no	Ir21a, (co Ir25a)	thermo_hygro	cooling	unclear
VP4	bilateral	Marin2020	14	0	0	no	Ir40a (co Ir25a)	thermo_hygro	dry air	unclear
VP5	unilateral	Marin2020	8	1.4	0	no	Ir68a (co Ir25a? unclear)	thermo_hygro	moist air	unclear
