## Supplementary Files S1-S12 for "Information flow, cell types and stereotypy in a full olfactory connectome": S7_hemibrain_DN_meta.csv

bodyid	pre	post	upstream	downstream	status	name	voxels	soma	connectivity.type	cell.type	class	cellBodyFiber	layer	ct.layer	total.length	notes
1508274233	12	3570	3570	37	Traced	PS028_R	1655453880	TRUE	PS028	PS028	DN	ADM03	6.839	7	3262.24302996661	NA
1262014782	30	11597	11597	98	Traced	DNa04_R	3920004963	TRUE	DNa04	DNa04	DN	ADM03	6.717	7	6871.51520597573	NA
1666492660	487	1252	1252	3546	Traced	LAL019_R	961439012	TRUE	LAL019	LAL019	DN	ADM03	6.649	7	3353.62452826128	NA
1875590941	122	393	393	603	Traced	PS037_R	260908150	TRUE	PS037	PS037	DN	ADM03	6.519	7	1198.94609053293	NA
1168915489	1018	3338	3338	7082	Traced	LAL016_R	1612773799	TRUE	LAL016	LAL016	DN	ADM03	6.715	7	6685.43698797685	NA
1071044860	245	823	823	1436	Traced	PS030_R	605296406	TRUE	PS030	PS030	DN	ADM03	6.576	7	2203.54266819109	NA
1103792936	23	1159	1159	107	Traced	CL052_R	1392708290	TRUE	CL052	CL052	DN	ADM03	6.018	6	2635.26792942765	NA
1140249804	1205	9854	9854	8168	Traced	LAL018_R	1864292121	TRUE	LAL018	LAL018	DN	ADM03	6.592	7	11113.3089053934	LVe-SpIp
1038636222	79	287	287	455	Traced	PS038_R	244950150	TRUE	PS038	PS038	DN	ADM03	6.662	7	1084.58105938464	NA
1323407050	830	3678	3678	4917	Traced	PS018_R	1306053682	TRUE	PS018	PS018	DN	ADM03	6.567	7	6019.44576973394	NA
1477239137	222	696	696	1206	Traced	PS031_R	592742634	TRUE	PS031	PS031	DN	ADM03	6.876	7	2001.34383608712	NA
5813057723	628	3747	3747	4539	Traced	PS019_R	1229499821	TRUE	PS019	PS019	DN	ADM03	6.697	7	4989.31622182951	NA
1140249852	589	1539	1539	4415	Traced	VES007_R	1102833935	TRUE	VES007	VES007	DN	ADM03	6.655	7	3794.75722393118	NA
1315253052	118	1405	1405	933	Traced	PS012_R	1416864081	TRUE	PS012	PS012	DN	ADM03	6.411	6	3438.40324433298	NA
1508274054	168	587	587	1112	Traced	PS034_R	458970952	TRUE	PS034	PS034	DN	ADM03	6.875	7	1500.88046572028	NA
1847944705	156	585	585	909	Traced	PS026_R	280641793	TRUE	PS026	PS026	DN	ADM03	6.877	7	1668.61096830006	NA
1666561406	821	2467	2467	5072	Traced	LAL015_R	1689810440	TRUE	LAL015	LAL015	DN	ADM03	6.78	7	5185.04894061196	NA
642728308	82	5449	5449	445	Traced	VES006_R	2048898932	TRUE	VES006	VES006	DN	ADM03	6.667	7	6327.46071877816	NA
5813133660	310	934	934	2207	Traced	PS032_R	585718334	TRUE	PS032	PS032	DN	ADM03	6.779	7	2416.05417772349	NA
1375245983	997	6383	6383	7318	Traced	PS010_R	2110396450	TRUE	PS010	PS010	DN	ADM03	6.709	7	7649.18075397518	L-VeSpIp
1139909038	1652	16764	16764	11374	Traced	DNa03_R	3818061996	TRUE	DNa03	DNa03	DN	ADM03	6.588	7	12739.2288044421	NA
707116522	160	8228	8228	642	Traced	DNa10_R	4093222408	TRUE	DNa10	DNa10	DN	ADM03	6.316	6	5486.14203655967	NA
1048846074	251	599	599	1543	Traced	LAL020_R	423716710	TRUE	LAL020	LAL020	DN	ADM03	6.782	7	1958.09192169882	NA
1508274398	56	7110	7110	167	Traced	PS015_R	2697842222	TRUE	PS015	PS015	DN	ADM03	6.627	7	4798.88463132156	NA
5813054186	191	620	620	1067	Traced	PS033_R	519082215	TRUE	PS033	PS033	DN	ADM03	6.87	7	1808.56631713806	NA
5813082239	1167	6614	6614	9088	Traced	VES005_R	2006895388	TRUE	VES005	VES005	DN	ADM03	6.1	6	8537.86962123747	LVe1
5813032590	172	498	498	1199	Traced	PS024_R	281749585	TRUE	PS024	PS024	DN	ADM03	6.811	7	1600.85595859276	NA
1510998750	160	884	884	1009	Traced	LAL021_R	313866404	TRUE	LAL021	LAL021	DN	ADM03	6.529	7	2095.0024641737	NA
5813123748	618	2150	2150	4879	Traced	PS020_R	818961701	TRUE	PS020	PS020	DN	ADM03	6.757	7	4110.40207453877	NA
5813022629	1089	6531	6531	7432	Traced	PS013_R	2472032197	TRUE	PS013	PS013	DN	ADM03	6.729	7	8412.98865196749	LSp-IpG
1720070867	269	727	727	1852	Traced	PS033_R	552462639	TRUE	PS033	PS033	DN	ADM03	6.856	7	1973.17938024689	NA
5813053990	500	1605	1605	4171	Traced	PS029_R	951228703	TRUE	PS029	PS029	DN	ADM03	6.706	7	3112.92997292321	NA
1292713484	246	7587	7587	1917	Traced	PS014_R	3042668792	TRUE	PS014	PS014	DN	ADM03	6.725	7	6691.67315172954	NA
1192848260	188	5643	5643	934	Traced	DNa09_R	2899707940	TRUE	DNa09	DNa09	DN	ADM03	6.575	7	6276.33496498587	NA
1292713151	14	4462	4462	48	Traced	PS016_R	2377531631	TRUE	PS016	PS016	DN	ADM03	6.664	7	4821.55829640514	aSP3 candidates
1508274264	198	615	615	1339	Traced	PS023_R	330824855	TRUE	PS023	PS023	DN	ADM03	6.88	7	1873.60550589833	NA
1656282488	113	301	301	720	Traced	PS025_R	281748046	TRUE	PS025	PS025	DN	ADM03	6.394	6	1024.84498734996	NA
5813069484	10	8674	8674	28	Traced	PS017_R	2454558910	TRUE	PS017	PS017	DN	ADM03	6.92	7	4418.72637880464	NA
1812488920	478	3018	3018	3535	Traced	PS019_R	1022760690	TRUE	PS019	PS019	DN	ADM03	6.649	7	4252.65350209795	NA
1200286383	656	2210	2210	4768	Traced	PS027_R	1380122682	TRUE	PS027	PS027	DN	ADM03	6.905	7	4078.23225703156	NA
1627277351	227	776	776	1389	Traced	PS021_R	348578710	TRUE	PS021	PS021	DN	ADM03	6.636	7	1620.56688210566	NA
945237807	281	4690	4690	1576	Traced	PS009_R	3471111172	TRUE	PS009	PS009	DN	ADM03	6.424	6	6726.9525376684	NA
5813033246	155	592	592	725	Traced	PS033_R	276305790	TRUE	PS033	PS033	DN	ADM03	6.908	7	1551.67124786118	NA
858604499	238	942	942	1688	Traced	CRE015_R	491869898	TRUE	CRE015	CRE015	DN	ADM05	5.649	6	2132.46103653172	CLSm-LVe
5813022548	514	1481	1481	3513	Traced	LAL026_R	1146561000	TRUE	LAL026	LAL026	DN	ADM05	6.462	6	3222.72589446664	NA
1140923511	817	6152	6152	4986	Traced	VES009_R	2157441912	TRUE	VES009	VES009	DN	ADM06	6.345	6	8426.48156636553	NA
5813075030	142	6423	6423	807	Traced	LAL041_R	2367895365	TRUE	LAL041	LAL041	DN	ADM06	6.648	7	6462.10913010851	aSP3 candidates
5813057245	746	6414	6414	4461	Traced	VES008_R	2900921519	TRUE	VES008	VES008	DN	ADM06	6.58	7	8227.44517016638	NA
5813054996	221	800	800	1426	Traced	PS041_R	770066691	TRUE	PS041	PS041	DN	ADM06	6.32	6	2037.82978773977	NA
1842850638	407	1500	1500	2166	Traced	PS042_R	732169991	TRUE	PS042	PS042	DN	ADM06	6.58	7	2825.53935476899	NA
1539309006	11	421	421	48	Traced	DNa08_R	804547226	TRUE	DNa08	DNa08	DN	ADM06	5.96	6	2071.98693374105	NA
5813069512	834	6030	6030	5724	Traced	VES009_R	2121540650	TRUE	VES009	VES009	DN	ADM06	6.24	6	8337.62976690772	NA
1963523237	694	6082	6082	5086	Traced	PS039_R	2315977339	TRUE	PS039	PS039	DN	ADM06	6.707	7	7595.47043028167	aSP3 candidates
1262356170	55	1818	1818	293	Traced	DNa05_R	1155662663	TRUE	DNa05	DNa05	DN	ADM06	6.906	7	1662.31928693661	NA
1627618361	1	753	753	6	Traced	DNa07_R	622915916	TRUE	DNa07	DNa07	DN	ADM06	6.984	7	1270.99128220946	NA
1140245595	38	14072	14072	109	Traced	DNa02_R	3679682537	TRUE	DNa02	DNa02	DN	ADM06	6.558	7	9748.58548438175	NA
5813005259	72	643	643	350	Traced	PS045_R	540001433	TRUE	PS045	PS045	DN	ADM06	6.771	7	1547.71603227173	NA
1570343631	19	6088	6088	56	Traced	PS040_R	2372795447	TRUE	PS040	PS040	DN	ADM06	6.674	7	5824.97178664038	NA
1812497812	341	722	722	1697	Traced	PS042_R	598786418	TRUE	PS042	PS042	DN	ADM06	6.755	7	2178.58325367103	NA
1170939344	49	3042	3042	334	Traced	DNa01_R	1590116912	TRUE	DNa01	DNa01	DN	ADM06	6.561	7	4252.94964341643	NA
1603757560	166	6559	6559	936	Traced	LAL041_R	2529645015	TRUE	LAL041	LAL041	DN	ADM06	6.665	7	6030.10590592951	aSP3 candidates
1074782432	702	2557	2557	4352	Traced	DNa08(aSP22)_R	2161463791	TRUE	DNa08	DNa08	DN	ADM06	6.052	6	4887.02576174935	NA
1812485095	493	2453	2453	2898	Traced	PS042_R	956768037	TRUE	PS042	PS042	DN	ADM06	6.386	7	3475.80058653467	NA
669856713	1312	1383	1383	9477	Traced	AVLP281_R	1802526965	TRUE	AVLP281	AVLP281	DN	AVL11	5.776	6	5620.95989115307	NA
2036156525	4	460	460	11	Traced	SAD039_R	1817864916	TRUE	SAD039	SAD039	DN	AVM06	5.289	5	2007.82658629833	NA
2068965891	40	254	254	232	Traced	SAD041_R	661546602	TRUE	SAD041	SAD041	DN	AVM06	4.174	4	1038.66379606324	NA
1572390197	41	5490	5490	128	Traced	LAL074_R	1921960807	TRUE	LAL074	LAL074	DN	AVM07	6.665	7	4979.36678310309	SpVeL-LSpIp(c)1
5813000953	227	824	824	895	Traced	PS070_R	842003442	TRUE	PS070	PS070	DN	AVM08	6.757	7	2435.71341801522	NA
1657992838	38	1102	1102	190	Traced	PS067_R	1305738729	TRUE	PS067	PS067	DN	AVM08	6.383	6	2675.22833796703	NA
1348312221	33	5815	5815	173	Traced	PS066_R	3643247492	TRUE	PS066	PS066	DN	AVM08	6.535	7	6689.12813303034	NA
1786255235	169	1854	1854	941	Traced	VES028_R	1531375819	TRUE	VES028	VES028	DN	AVM14	5.861	6	4124.49668072029	NA
1449955631	34	6229	6229	139	Traced	VES026_R	3704774184	TRUE	VES026	VES026	DN	AVM14	6.397	6	7315.17185187098	IbSpVeL-X(c)
2036878120	188	1623	1623	1084	Traced	LAL106_R	714326202	TRUE	LAL106	LAL106	DN	AVM14	6.655	7	2881.1272195511	NA
2097928626	206	1853	1853	1215	Traced	LAL107_R	628285411	TRUE	LAL107	LAL107	DN	AVM14	6.574	7	3274.27692041977	NA
1634805202	6	3945	3945	12	Traced	LAL108_R	1339195288	TRUE	LAL108	LAL108	DN	AVM16	6.563	7	5372.74222558641	NA
1634140884	633	2605	2605	4665	Traced	LAL113_R	1091336413	TRUE	LAL113	LAL113	DN	AVM17	6.752	7	4256.3162589546	NA
1635833170	589	2456	2456	4355	Traced	LAL113_R	990389405	TRUE	LAL113	LAL113	DN	AVM17	6.775	7	4217.87934799426	NA
1406966879	339	11805	11805	1709	Traced	DNb05_R	5696512698	FALSE	DNb05	DNb05	DN	AVM22	3.361	3	7807.60514054834	NA
1875284107	862	4920	4920	5346	Traced	VES042_R	1972479230	FALSE	VES042	VES042	DN	AVM22	5.207	5	7175.58573172447	NA
5813024933	410	4620	4620	2446	Traced	NA	1678918677	FALSE	uncertain	uncertain	DN	AVM22	NA	NA	NA	LVe2
482421242	33	222	222	175	Traced	SMP264_R	359410161	TRUE	SMP264	SMP264	DN	PDL18	5.582	6	1151.71651676497	NA
328265182	168	474	474	1193	Traced	SMP259_R	496268796	TRUE	SMP259	SMP259	DN	PDL18	5.448	5	1715.62512983313	NA
1791391565	21	52	52	67	Traced	NA	1024156232	TRUE	uncertain	uncertain	DN	PDL18	NA	NA	NA	NA
1197234751	25	1804	1804	85	Traced	DNp23_R	2339582459	TRUE	DNp23	DNp23	DN	PDL18	6.427	NA	4463.67847303066	NA
488223252	126	265	265	1000	Traced	SMP262_R	383208339	TRUE	SMP262	SMP262	DN	PDL18	5.755	6	1262.26677854655	NA
707190304	11	3612	3612	32	Traced	CL138_R	2367961233	TRUE	CL138	CL138	DN	PDL18	6.035	6	7052.84341483923	NA
548937579	45	260	260	280	Traced	SMP265_R	391411597	TRUE	SMP265	SMP265	DN	PDL18	6.069	6	1399.87646752297	NA
800920725	11	641	641	52	Traced	CL139_R	1266999763	TRUE	CL139	CL139	DN	PDL18	6.26	6	2270.37112786579	pMP12 candidates
425462513	232	529	529	1847	Traced	SMP258_R	601670591	TRUE	SMP258	SMP258	DN	PDL18	5.137	5	2099.22091945386	NA
1067240551	159	2192	2192	1210	Traced	CL137_R	2442786691	TRUE	CL137	CL137	DN	PDL18	6.224	6	5015.42344038704	NA
419669547	63	429	429	366	Traced	SMP261_R	311659640	TRUE	SMP261	SMP261	DN	PDL18	5.536	6	1456.17435102381	NA
1040013335	41	3500	3500	159	Traced	DNp23_R	2861460700	TRUE	DNp23	DNp23	DN	PDL18	6.124	NA	6226.61159025515	NA
517885151	248	699	699	2102	Traced	SMP258_R	555753656	TRUE	SMP258	SMP258	DN	PDL18	5.08	5	2267.56633209871	NA
5812983561	11	713	713	37	Traced	CL139_R	1392990215	TRUE	CL139	CL139	DN	PDL18	6.171	6	2409.95283874445	pMP12 candidates
419337157	105	514	514	743	Traced	SMP260_R	467053034	TRUE	SMP260	SMP260	DN	PDL18	5.367	5	1807.90410660124	NA
1072063538	2658	6792	6792	10713	Traced	DNp27_R	16654541697	TRUE	DNp27	DNp27	DN	PDL18	5.782	6	21894.8555498505	NA
358290727	122	672	672	701	Traced	SMP261_R	484274932	TRUE	SMP261	SMP261	DN	PDL18	5.554	6	1980.6927515015	NA
607260192	16	323	323	85	Traced	SMP263_R	326320366	TRUE	SMP263	SMP263	DN	PDL18	5.672	6	1422.90200399595	NA
451071417	97	829	829	494	Traced	SMP289_R	891287543	TRUE	SMP289	SMP289	DN	PDM05	5.279	5	2702.23020633313	pMP5 candidates
451689001	165	814	814	850	Traced	DNp25_R	965598325	TRUE	DNp25	DNp25	DN	PDM05	3.89	4	3123.07488406966	NA
5813049136	14	319	319	66	Traced	SMP308_R	498603346	TRUE	SMP308	SMP308	DN	PDM05	4.561	5	1128.49648109187	NA
482071463	30	745	745	186	Traced	SMP307_R	513858796	TRUE	SMP307	SMP307	DN	PDM05	5.076	5	1626.06299451004	NA
1011055060	47	461	461	240	Traced	CL210_a_R	574762667	TRUE	CL210_a	CL210	DN	PDM12	6.072	6	1618.03998988813	NA
5813087868	40	651	651	180	Traced	CL208_R	684039458	TRUE	CL208	CL208	DN	PDM12	5.997	6	2001.98666136711	NA
1043117106	343	1345	1345	1349	Traced	NPFP1_R	4936171925	TRUE	NPFP1	NPFP1	DN	PDM12	4.385	4	5571.4044691458	DNp29 (Namiki et al. eLife 2018)
1010713958	17	210	210	70	Traced	CL210_b_R	415313332	TRUE	CL210_b	CL210	DN	PDM12	6.209	6	1250.92016084079	NA
1010713981	17	147	147	74	Traced	CL210_b_R	378699984	TRUE	CL210_b	CL210	DN	PDM12	6.263	6	1126.88954189752	NA
545501062	87	381	381	574	Traced	SMP464_R	451535607	TRUE	SMP464	SMP464	DN	PDM12	5.278	5	1516.24852188639	NA
362719326	86	304	304	556	Traced	SMP464_R	363902268	TRUE	SMP464	SMP464	DN	PDM12	5.245	5	1396.57414870446	NA
1010718372	17	131	131	90	Traced	CL210_a_R	285274271	TRUE	CL210_a	CL210	DN	PDM12	6.164	6	966.142816428	NA
665897487	80	359	359	429	Traced	SMP468_R	439801160	TRUE	SMP468	SMP468	DN	PDM12	5.361	5	1572.87979466501	NA
604476368	138	1202	1202	748	Traced	CL207_R	1872610429	TRUE	CL207	CL207	DN	PDM12	5.08	5	3545.86722056308	NA
602071049	87	498	498	507	Traced	SMP468_R	466219697	TRUE	SMP468	SMP468	DN	PDM12	5.369	5	1444.88383508665	NA
388975834	369	3569	3569	1965	Traced	SMP462_R	2344439861	TRUE	SMP462	SMP462	DN	PDM12	5.736	6	7851.67253628683	pMP9 candidates
696617614	59	178	178	365	Traced	CL209_R	483031563	TRUE	CL209	CL209	DN	PDM12	6.102	6	1313.80157585954	NA
823852745	90	280	280	524	Traced	SMP468_R	403777862	TRUE	SMP468	SMP468	DN	PDM12	5.355	5	1283.62402719433	NA
634888570	107	1980	1980	498	Traced	CL202_R	1837390180	TRUE	CL202	CL202	DN	PDM12	5.792	6	3954.9016571775	NA
698016469	4	1076	1076	18	Traced	MDN_R	1482124807	TRUE	MDN	MDN	DN	PDM13	6.692	7	2185.77838126076	NA
1289285572	15	1164	1164	74	Traced	CL214_R	805796066	TRUE	CL214	CL214	DN	PDM13	6.262	6	2684.51607956149	NA
5813021075	8	1384	1384	30	Traced	MDN_R	1483577812	TRUE	MDN	MDN	DN	PDM13	6.705	7	2530.10013293602	NA
1787636059	273	1929	1929	1107	Traced	VES047_R	1277607934	TRUE	VES047	VES047	DN	PDM14	6.103	6	4573.68868957197	NA
1222876929	242	2572	2572	1838	Traced	VES048_R	1455642006	TRUE	VES048	VES048	DN	PDM14	5.511	6	4490.36780961144	NA
2094881374	431	1377	1377	3127	Traced	VES049_R	1146352042	TRUE	VES049	VES049	DN	PDM14	6.139	6	3136.36428686067	NA
482356368	1	373	373	4	Traced	LHPV11a1_R	1016159779	TRUE	LHPV11a1	LHPV11a1	DN	PDM15	3.786	4	1729.99200797628	NA
297925719	11	514	514	33	Traced	SMP478_R	892596595	TRUE	SMP478	SMP478	DN	PDM15	6.097	6	1747.17548477599	pMP1 candidates
519949044	7	1094	1094	21	Traced	oviDNb_R	1627801692	TRUE	oviDNb	oviDNb	DN	PDM15	6.061	6	3412.3454611869	NA
482684855	10	475	475	42	Traced	LHPV11a1_R	483931596	TRUE	LHPV11a1	LHPV11a1	DN	PDM15	4.171	4	1769.02262095232	NA
550655668	36	1111	1111	122	Traced	oviDNa_R	1897907779	TRUE	oviDNa	oviDNa	DN	PDM15	5.878	6	3614.02538847647	NA
5813056909	6	1117	1117	8	Traced	SLP410_R	1541919544	TRUE	SLP410	SLP410	DN	PDM15	4.559	5	3588.4140187422	NA
5813011471	19	464	464	74	Traced	SMP479_R	910916163	TRUE	SMP479	SMP479	DN	PDM15	5.695	6	1689.91998642098	NA
5813055766	35	205	205	218	Traced	SMP486_b_R	282123261	TRUE	SMP486_b	SMP486	DN	PDM15	5.394	5	1152.01686208962	pMP3a candidates
298961895	8	577	577	38	Traced	SMP478_R	869561047	TRUE	SMP478	SMP478	DN	PDM15	6.22	6	1958.44077049628	pMP1 candidates
1914171250	7	30	30	22	Traced	(PDM15)_R	865742934	TRUE	uncertain	uncertain	DN	PDM15	NA	NA	NA	NA
297921642	40	264	264	242	Traced	SMP486_b_R	369667303	TRUE	SMP486_b	SMP486	DN	PDM15	5.538	5	1373.61932644962	pMP3a candidates
422997837	16	460	460	76	Traced	LHPV11a1_R	449455198	TRUE	LHPV11a1	LHPV11a1	DN	PDM15	4.342	4	1710.1614152582	NA
450971893	33	859	859	256	Traced	SLP410_R	1568322808	TRUE	SLP410	SLP410	DN	PDM15	5.078	5	3025.58017825845	NA
455172836	328	781	781	1939	Traced	SMP482_R	1169011077	TRUE	SMP482	SMP482	DN	PDM15	5.834	6	2748.65590988297	NA
5813078352	9	1043	1043	30	Traced	PS133_R	1584995627	TRUE	PS133	PS133	DN	PDM17	6.28	6	2697.19688500646	NA
1313261883	83	1005	1005	512	Traced	PS133_R	1762453140	TRUE	PS133	PS133	DN	PDM17	6.313	6	2785.67244240057	NA
5813047199	130	376	376	742	Traced	DNp24_R	1444679060	TRUE	DNp24	DNp24	DN	PDM27	4.496	NA	2096.25918212329	NA
985835016	7	939	939	35	Traced	CRE101_R	870275099	TRUE	CRE101	CRE101	DN	PDM27	5.797	6	2836.67680473117	NA
1158402729	509	3237	3237	4083	Traced	PS163_R	2481230747	TRUE	PS163	PS163	DN	PDM27	5.738	6	6271.12546276647	NA
298275356	292	3316	3316	2140	Traced	SMP545_R	2085248431	TRUE	SMP545	SMP545	DN	PDM27	5.66	6	6570.29288350971	NA
5813026936	139	6000	6000	926	Traced	DNp10_R	4428460062	TRUE	DNp10	DNp10	DN	PDM27	5.672	6	7087.94330230901	NA
5812987034	462	2401	2401	2963	Traced	VES055_R	1348365284	TRUE	VES055	VES055	DN	PDM27	5.42	5	4473.39210995842	NA
5813021574	310	3658	3658	1739	Traced	CL247_R	3237338536	TRUE	CL247	CL247	DN	PDM27	5.737	6	7375.41131327892	NA
1005252630	9	1904	1904	37	Traced	IB046_R	1235104440	TRUE	IB046	IB046	DN	PDM28	5.718	6	3770.19386918263	NA
603167111	960	4886	4886	6853	Traced	PS166_R	2949297802	TRUE	PS166	PS166	DN	PDM28	6.194	6	7345.11447691373	NA
1158074778	113	26	26	714	Traced	DNp28_R	1722339884	TRUE	DNp28	DNp28	DN	PDM28	NA	NA	NA	NA
5813078088	296	2676	2676	1422	Traced	PS168_R	1702416590	TRUE	PS168	PS168	DN	PDM28	6.719	7	4690.46111518362	NA
1375284097	44	1591	1591	171	Traced	WED105_R	1674913850	TRUE	WED105	WED105	DN	PDM28	4.04	4	2697.02374405831	NA
5813057402	8	2247	2247	21	Traced	PS167_R	1718878503	TRUE	PS167	PS167	DN	PDM28	6.374	6	3986.17679397097	NA
574834955	0	126	126	0	Traced	DNES1_R	202412192	TRUE	DNES1	DNES1	DN	PDM31	5.954	6	617.093202897597	CRZ candidates
295063181	1	584	584	4	Traced	DNES2_R	2057229609	TRUE	DNES2	DNES2	DN	PDM31	5.66	5	2579.25690371985	NA
513447083	0	201	201	0	Traced	DNES1_R	241669738	TRUE	DNES1	DNES1	DN	PDM31	6.024	6	779.876347604238	CRZ candidates
5812980506	0	132	132	0	Traced	DNES1_R	253666837	TRUE	DNES1	DNES1	DN	PDM31	6.012	6	609.281583804832	CRZ candidates
418645869	6	575	575	12	Traced	DNES3_R	1702194106	TRUE	DNES3	DNES3	DN	PDM31	5.76	6	2361.28209790219	NA
603477954	0	153	153	0	Traced	DNES1_R	211032256	TRUE	DNES1	DNES1	DN	PDM31	6.125	6	648.777536121778	CRZ candidates
603478303	2	58	58	3	Traced	DNES1_R	131338671	TRUE	DNES1	DNES1	DN	PDM31	5.994	6	NA	CRZ candidates
5813067334	2	1202	1202	10	Traced	DNES2_R	2017439673	TRUE	DNES2	DNES2	DN	PDM31	4.971	5	3507.46830717865	NA
699031185	777	1080	1080	2599	Traced	SIFa(PDM34)	5702733325	TRUE	SIFa	SIFa	DN	PDM34	3.379	4	9079.79778766794	NA
1418618235	935	1592	1592	3106	Traced	SIFa(PDM34)	6190229391	TRUE	SIFa	SIFa	DN	PDM34	3.965	4	12315.222921127	NA
1475482533	319	2016	2016	2303	Traced	PVLP116_R	1633330168	TRUE	PVLP116	PVLP116	DN	PVL04	6.042	6	4209.66103828194	NA
1196526636	37	1565	1565	253	Traced	PVLP117_R	1813094715	TRUE	PVLP117	PVLP117	DN	PVL04	6.315	6	3280.54911584847	NA
1281324958	163	8670	8670	529	Traced	DNp11_R	6774050279	TRUE	DNp11	DNp11	DN	PVL05	6.748	7	4514.45098388497	AMMC-Db3 (Matsuo et al. JCN 2016)
5813021112	491	12924	12924	1638	Traced	PVLP119_R	5086815707	TRUE	PVLP119	PVLP119	DN	PVL05	6.029	6	11649.8081756571	NA
1222519065	726	3183	3183	6239	Traced	VES064_R	2715548294	TRUE	VES064	VES064	DN	PVL13	5.787	6	6354.47096909139	NA
978643042	28	1586	1586	91	Traced	WED123_R	1899190719	TRUE	WED123	WED123	DN	PVL13	5.577	6	4358.348277888	pIP19 candidates
1039335355	9	2059	2059	25	Traced	DNp49(pIP18)_R	2142531091	TRUE	DNp49	DNp49	DN	PVL13	5.774	6	4840.97439378096	NA
1043696307	12	1154	1154	60	Traced	CL306_R	1190539644	TRUE	CL306	CL306	DN	PVL15	5.78	6	2801.15892065982	NA
1009984360	70	2600	2600	415	Traced	CL307_R	2986120978	TRUE	CL307	CL307	DN	PVL15	5.688	6	5626.87646259485	NA
1072059176	798	3687	3687	3122	Traced	CL305_R	3970990375	TRUE	CL305	CL305	DN	PVL15	6.185	6	6667.16695364566	NA
1446527869	13	551	551	68	Traced	CL311_R	823879281	TRUE	CL311	CL311	DN	PVL15	6.098	6	2177.56086793044	NA
1228264951	315	2820	2820	2158	Traced	DNp09_R	3008491981	TRUE	DNp09	DNp09	DN	PVL15	6.345	6	5441.65630600846	NA
1343139850	109	1417	1417	652	Traced	CL310_R	1289181287	TRUE	CL310	CL310	DN	PVL15	6.304	6	3252.18013085856	NA
5813024015	122	6624	6624	334	Traced	DNp02_R	3508253582	TRUE	DNp02	DNp02	DN	PVL15	6.181	6	3496.44970086101	AMMC-D1 (Matsuo et al. JCN 2016)
5813057178	127	10330	10330	726	Traced	PVLP136_R	3374574067	TRUE	PVLP136	PVLP136	DN	PVL15	6.253	6	7085.76671705447	NA
1405231475	1295	7221	7221	9456	Traced	DNp04_R	2939085622	TRUE	DNp04	DNp04	DN	PVL15	6.839	7	3382.07906957233	NA
5813021093	142	451	451	760	Traced	AVLP564_R	1211239316	TRUE	AVLP564	AVLP564	DN	PVL15	5.984	6	2632.91000984169	NA
1040004619	147	4896	4896	757	Traced	CL304_R	3217037068	TRUE	CL304	CL304	DN	PVL15	6.051	6	6739.53068975061	NA
5813023322	143	12670	12670	489	Traced	DNp06_R	3785553625	TRUE	DNp06	DNp06	DN	PVL15	5.871	6	8820.04005534622	AMMC-Di6 (Matsuo et al. JCN 2016)
2307027729	233	14126	14126	667	Traced	Giant Fiber_R	11342460737	TRUE	Giant Fiber	Giant Fiber	DN	PVL15	6.576	7	6694.00587283624	DNp01
5813050455	3051	6922	6922	12936	Traced	DNp32_R	25280916792	TRUE	DNp32	DNp32	DN	PVL15	4.484	4	25414.5811150098	NA
5813054347	40	4580	4580	186	Traced	PVLP137_R	2095785113	TRUE	PVLP137	PVLP137	DN	PVL15	6.31	6	5260.83019091958	NA
1226887763	83	1810	1810	639	Traced	DNp09_R	1973741046	TRUE	DNp09	DNp09	DN	PVL15	5.819	6	3638.65595603942	NA
1100404634	39	6436	6436	134	Traced	DNp26_R	3787288388	TRUE	DNp26	DNp26	DN	PVM01	6.17	6	4291.31123109551	NA
5812991822	373	1273	1273	2628	Traced	PS197_R	1574866879	TRUE	PS197	PS197	DN	PVM01	6.481	6	2923.36093419898	NA
1535198939	58	468	468	271	Traced	PS208_R	411597665	TRUE	PS208	PS208	DN	PVM01	6.786	7	1486.54794853244	NA
1405947932	81	1346	1346	549	Traced	VES069_R	1097180352	TRUE	VES069	VES069	DN	PVM01	5.796	6	2945.24727673202	NA
1100404581	178	4092	4092	620	Traced	DNp07_R	2461855886	TRUE	DNp07	DNp07	DN	PVM01	6.416	6	4675.06913859704	NA
1006984280	117	11226	11226	574	Traced	DNp31_R	5132178391	TRUE	DNp31	DNp31	DN	PVM01	6.162	6	7580.98208141209	NA
1466998977	73	3517	3517	226	Traced	DNp05_R	2366085320	TRUE	DNp05	DNp05	DN	PVM01	6.028	6	3040.55274620196	NA
1687977896	37	1856	1856	171	Traced	VES068_R	1678579885	TRUE	VES068	VES068	DN	PVM01	5.452	5	3465.52743643563	NA
1283190163	32	3694	3694	112	Traced	PS195_R	2326179104	TRUE	PS195	PS195	DN	PVM01	6.362	6	5000.82253005552	NA
1258631261	259	1573	1573	1714	Traced	CL320_R	1082347874	TRUE	CL320	CL320	DN	PVM01	5.965	6	3520.45318112383	NA
1283514079	106	960	960	522	Traced	VES077_R	822400950	TRUE	VES077	VES077	DN	PVM02	5.757	6	3135.89973303032	NA
1436703256	81	1017	1017	520	Traced	DNp16_R	673775687	TRUE	DNp16	DNp16	DN	PVM02	6.994	7	2281.326980536	NA
5813067984	139	315	315	693	Traced	PS221_R	531228012	TRUE	PS221	PS221	DN	PVM02	6.755	7	1610.02555488114	NA
5812993956	3	395	395	7	Traced	DNp17_R	415446362	TRUE	DNp17	DNp17	DN	PVM02	7.148	7	1161.66634075825	NA
1251810443	578	3773	3773	3409	Traced	PS211_R	2413963544	TRUE	PS211	PS211	DN	PVM02	6.586	7	7041.81632360477	NA
5813054498	2	210	210	6	Traced	DNp17_R	352289383	TRUE	DNp17	DNp17	DN	PVM02	7.26	7	845.437715124369	NA
5813044139	13	227	227	58	Traced	PS225_R	376547817	TRUE	PS225	PS225	DN	PVM02	7.363	7	938.819260990779	NA
5813045400	1	171	171	1	Traced	DNp17_R	369864413	TRUE	DNp17	DNp17	DN	PVM02	7.256	7	964.837005300999	NA
1405300548	1	611	611	2	Traced	DNp16_R	536162994	TRUE	DNp16	DNp16	DN	PVM02	6.981	7	1603.46743935856	NA
5813045396	27	564	564	131	Traced	PS222_R	484975294	TRUE	PS222	PS222	DN	PVM02	7.083	7	1439.73492786004	NA
1405300499	87	371	371	473	Traced	DNp16_R	394489718	TRUE	DNp16	DNp16	DN	PVM02	6.331	7	1460.86262051915	NA
5813095193	70	683	683	429	Traced	DNp16_R	293840894	TRUE	DNp16	DNp16	DN	PVM02	6.864	7	1608.36702211382	NA
1252160243	5	1678	1678	25	Traced	PS216_R	1403201605	TRUE	PS216	PS216	DN	PVM02	6.179	6	3437.85248327932	NA
1468380296	10	121	121	57	Traced	PS226_R	210016408	TRUE	PS226	PS226	DN	PVM02	6.988	7	625.925522056499	NA
1467698336	144	654	654	817	Traced	DNp16/17_R	621233889	TRUE	DNp16/17	DNp16/17	DN	PVM02	6.874	7	2143.14227798893	NA
1655962914	39	403	403	195	Traced	PS219_R	387068865	TRUE	PS219	PS219	DN	PVM02	5.994	6	1354.16851460257	NA
1815895547	241	304	304	1777	Traced	DNp17_R	697906021	TRUE	DNp17	DNp17	DN	PVM02	6.322	7	1753.94753199159	NA
5812994890	45	325	325	212	Traced	PS224_R	344407707	TRUE	PS224	PS224	DN	PVM02	7.072	7	1341.57009519691	NA
5812990537	54	511	511	255	Traced	PS224_R	301984777	TRUE	PS224	PS224	DN	PVM02	6.734	7	1442.42807598427	NA
1352077058	560	2983	2983	1976	Traced	DSKMP1B_R	5492683352	TRUE	DSKMP1B	DSKMP1B	DN	PVM02	4.704	5	7645.45516850846	NA
1318986524	4	1166	1166	19	Traced	CL325_R	1299360566	TRUE	CL325	CL325	DN	PVM02	6.266	6	2879.22632715572	NA
5813023910	0	227	227	0	Traced	PS226_R	273788783	TRUE	PS226	PS226	DN	PVM02	6.878	7	827.68938491041	NA
1374269852	51	577	577	269	Traced	PS227_R	218146828	TRUE	PS227	PS227	DN	PVM02	7.105	7	1369.37158545287	NA
5813041103	1	211	211	4	Traced	PS226_R	352837930	TRUE	PS226	PS226	DN	PVM02	7.117	7	837.649056084587	NA
1498383456	100	184	184	736	Traced	DNp17_R	286906679	FALSE	DNp17	DNp17	DN	PVM02	7.158	7	1129.1278984142	NA
5813033784	10	143	143	44	Traced	PS228_R	286462160	TRUE	PS228	PS228	DN	PVM02	6.969	7	791.252460227338	NA
1436667764	252	1195	1195	1352	Traced	PS221_R	1000817650	TRUE	PS221	PS221	DN	PVM02	6.863	7	2948.85268300014	NA
5813082237	77	5047	5047	299	Traced	PS212_R	2304968711	TRUE	PS212	PS212	DN	PVM02	6.26	6	6442.63040958915	NA
1655626125	4	373	373	28	Traced	DNp16/17_R	459036167	TRUE	DNp16/17	DNp16/17	DN	PVM02	7.258	7	1147.46868797842	NA
1467357251	91	504	504	555	Traced	DNp16_R	372296899	TRUE	DNp16	DNp16	DN	PVM02	6.313	7	1604.85219858908	NA
915857055	13	3557	3557	48	Traced	CL324_R	1883817917	TRUE	CL324	CL324	DN	PVM02	5.975	6	6155.45991408627	NA
1344253853	121	423	423	730	Traced	DNp16_R	523028935	TRUE	DNp16	DNp16	DN	PVM02	6.464	7	1922.47241875746	NA
5813020512	77	673	673	527	Traced	DNp16_R	573145740	TRUE	DNp16	DNp16	DN	PVM02	6.834	7	1969.12599842201	NA
5813056516	19	267	267	68	Traced	DNp16/17_R	379421036	TRUE	DNp16/17	DNp16/17	DN	PVM02	7.246	7	997.433003223371	NA
1466688033	1	282	282	4	Traced	PS225_R	292310429	TRUE	PS225	PS225	DN	PVM02	7.065	7	765.835231930004	NA
5813022707	12	232	232	55	Traced	DNp16/17_R	321954985	TRUE	DNp16/17	DNp16/17	DN	PVM02	7.224	7	769.023038304943	NA
1436330964	1	129	129	2	Traced	DNp16_R	244974221	TRUE	DNp16	DNp16	DN	PVM02	6.606	7	670.362377754746	NA
1467694006	172	571	571	1027	Traced	DNp16_R	552295383	TRUE	DNp16	DNp16	DN	PVM02	6.421	7	2205.21557787652	NA
1684204798	253	532	532	1734	Traced	DNp17_R	566072327	TRUE	DNp17	DNp17	DN	PVM02	6.315	7	1962.94538919505	NA
1497692958	155	500	500	922	Traced	PS221_R	655134778	TRUE	PS221	PS221	DN	PVM02	6.791	7	1857.29515829709	NA
5813108230	5	177	177	16	Traced	DNp16/17_R	305135673	TRUE	DNp16/17	DNp16/17	DN	PVM02	7.289	7	752.904692002907	NA
1498033920	2	149	149	3	Traced	DNp17_R	185871934	FALSE	DNp17	DNp17	DN	PVM02	7.263	7	960.697912785855	NA
5812991287	5	294	294	11	Traced	PS225_R	329206557	TRUE	PS225	PS225	DN	PVM02	7.13	7	985.903841889093	NA
1135837629	345	3294	3294	1114	Traced	DSKMP1A_R	9376851530	TRUE	DSKMP1A	DSKMP1A	DN	PVM02	5.307	5	8892.22274880492	DNp30 (Namiki et al. eLife 2018)
1507933560	658	1146	1146	5689	Traced	DNp17_R	1162478100	TRUE	DNp17	DNp17	DN	PVM02	6.525	7	3450.94414337428	NA
1405300458	11	215	215	29	Traced	DNp16/17_R	330644411	TRUE	DNp16/17	DNp16/17	DN	PVM02	7.344	7	786.76379549249	NA
1654940174	0	432	432	0	Traced	DNp17_R	463295713	TRUE	DNp17	DNp17	DN	PVM02	7.287	7	1357.66370975292	NA
1839443948	6	179	179	24	Traced	PS225_R	363849271	TRUE	PS225	PS225	DN	PVM02	7.379	7	760.265458494051	NA
5813050779	25	249	249	98	Traced	DNp16/17_R	384702988	TRUE	DNp16/17	DNp16/17	DN	PVM02	7.218	7	978.263883014106	NA
1436667616	1	80	80	3	Traced	NA	198435608	TRUE	uncertain	uncertain	DN	PVM02	NA	NA	NA	NA
1070379357	476	3041	3041	2502	Traced	PLP229_R	1473463852	TRUE	PLP229	PLP229	DN	PVM03	5.797	6	4302.46578575944	NA
2034477252	80	209	209	526	Traced	WED149_R	371771059	TRUE	WED149	WED149	DN	PVM05	5.118	5	1117.56542425271	pIP13a candidates
1097917138	173	316	316	1533	Traced	PS251_R	583508334	TRUE	PS251	PS251	DN	PVM05	5.161	5	1616.11362698402	NA
1625537295	4	697	697	12	Traced	PLP238_R	369241761	TRUE	PLP238	PLP238	DN	PVM05	6.618	7	1375.59937902893	NA
1219738275	162	554	554	686	Traced	PS254_R	522701584	TRUE	PS254	PS254	DN	PVM05	5.807	6	1719.0134853347	NA
1102091961	93	353	353	718	Traced	PS259_R	501124798	TRUE	PS259	PS259	DN	PVM05	5.956	6	1349.00308255629	NA
1219056506	59	235	235	227	Traced	PLP235_R	530516774	TRUE	PLP235	PLP235	DN	PVM05	7.33	7	1100.57283633172	NA
5813078074	10	1521	1521	40	Traced	SMP585_R	3202003134	TRUE	SMP585	SMP585	DN	PVM08	5.046	5	4407.29284382996	NA
1220412108	324	3406	3406	1795	Traced	PS271_R	2272615286	TRUE	PS271	PS271	DN	PVM08	6.248	6	5952.07674798582	NA
954023855	51	1256	1256	241	Traced	PVLP145_R	1733679561	TRUE	PVLP145	PVLP145	DN	PVM08	5.949	6	3306.83979703297	NA
5813057864	110	576	576	638	Traced	vpoDN_R	1273342763	TRUE	vpoDN	vpoDN	DN	PVM08	6.138	6	2253.9453994565	NA
1228265278	321	2482	2482	1754	Traced	PVLP146_R	2509264409	TRUE	PVLP146	PVLP146	DN	PVM08	6.481	6	4624.77783018026	pIP16b candidates
5813047935	25	64	64	178	Traced	SAD093_R	661977449	TRUE	SAD093	SAD093	DN	PVM08	5.612	6	858.608680853201	NA
981000564	185	3986	3986	907	Traced	DNp42_R	3927991907	TRUE	DNp42	DNp42	DN	PVM08	5.218	5	7779.52688902488	NA
1069351982	19	3000	3000	68	Traced	PS271_R	2530500885	TRUE	PS271	PS271	DN	PVM08	5.512	6	5778.78736882953	NA
823062947	65	571	571	342	Traced	CL330_R	1535577482	TRUE	CL330	CL330	DN	PVM08	5.173	5	2239.51783713739	pIP16c candidates
5813057404	379	4161	4161	2340	Traced	WED180_R	2602604407	TRUE	WED180	WED180	DN	PVM08	6.367	6	4940.04639350551	NA
1318304936	240	1988	1988	1290	Traced	CL338_R	1534293069	TRUE	CL338	CL338	DN	PVM09	6.388	6	3603.53766292762	NA
1443135486	253	1041	1041	1530	Traced	CL335_R	870792929	TRUE	CL335	CL335	DN	PVM09	6.168	6	3007.47357110733	NA
1040328771	35	2419	2419	162	Traced	CL334_R	2548270152	TRUE	CL334	CL334	DN	PVM09	6.005	6	5073.58400156103	NA
915520244	241	1534	1534	1494	Traced	CL336_R	1903329551	TRUE	CL336	CL336	DN	PVM09	6.319	6	3509.95525048986	NA
542751938	182	753	753	978	Traced	DNp44_R	1686996566	TRUE	DNp44	DNp44	DN	PVM09	3.21	3	2708.3744730942	LHPV9a1 (Frechter et al. eLife 2019)
1200619473	45	1966	1966	221	Traced	CL337_R	1388444977	TRUE	CL337	CL337	DN	PVM09	5.775	6	3829.8048843322	NA
982684196	34	1769	1769	179	Traced	CL341_R	1775606795	TRUE	CL341	CL341	DN	PVM09	6.336	6	3614.79388834296	pIP9 candidates
953013850	77	1204	1204	461	Traced	CL342_R	727552918	TRUE	CL342	CL342	DN	PVM09	6.218	6	2732.01678963811	pIP9 candidates
1134107162	65	3462	3462	242	Traced	CL332_R	2856706922	TRUE	CL332	CL332	DN	PVM09	5.644	6	5278.38509208092	NA
1044403618	174	494	494	1173	Traced	CL342_R	764591699	TRUE	CL342	CL342	DN	PVM09	6.176	6	1994.6616079713	pIP9 candidates
1155263986	48	1762	1762	256	Traced	CL339(PVM09)_R	1764407309	TRUE	CL339	CL339	DN	PVM09	5.196	5	4215.40026464864	NA
1745333830	20	1696	1696	58	Traced	DNp20_R	2057495407	TRUE	DNp20	DNp20	DN	PVM15	7.758	8	2384.27408736313	NA
5813068840	71	7261	7261	220	Traced	DNp18_R	8559947906	TRUE	DNp18	DNp18	DN	PVM15	6.619	7	4681.6939072763	AMMC-Di3 (Matsuo et al. JCN 2016)
975910355	761	2437	2437	4953	Traced	PS293_R	2731792936	TRUE	PS293	PS293	DN	PVM15	5.571	6	4570.59857051064	NA
853173648	610	3556	3556	4230	Traced	IB111_R	2232034343	TRUE	IB111	IB111	DN	PVM15	6.136	6	5464.53465163219	NA
5813096489	14	1321	1321	71	Traced	VES081_R	930326232	TRUE	VES081	VES081	DN	PVM15	5.774	6	2841.37001545824	NA
1344249576	51	3757	3757	226	Traced	DNp19_R	2453256797	TRUE	DNp19	DNp19	DN	PVM16	6.557	7	4389.46006276704	NA
1405982395	40	1071	1071	179	Traced	PS295_R	884289163	TRUE	PS295	PS295	DN	PVM16	6.387	6	2344.64061971288	NA
5813054566	161	2246	2246	794	Traced	PS296_R	1526571073	TRUE	PS296	PS296	DN	PVM17	6.025	6	3188.38597601287	NA
1284213691	36	2017	2017	144	Traced	PS297_R	1477633535	TRUE	PS297	PS297	DN	PVM17	6.325	6	4446.22759062519	NA
1405992303	69	1056	1056	301	Traced	PS298_R	996653060	TRUE	PS298	PS298	DN	PVM17	6.295	6	2333.28886836486	NA
1904885509	2	2104	2104	5	Traced	DNb02_R	1178781505	TRUE	DNb02	DNb02	DN	NA	6.755	7	3070.30494098632	NA
1477239390	6	1904	1904	19	Traced	DNb02_R	1213784504	TRUE	DNb02	DNb02	DN	NA	6.859	7	2929.3874504569	NA
944974703	79	1469	1469	423	Traced	DNb04_L	597188944	FALSE	DNb04	DNb04	DN	NA	6.454	6	2264.96812520687	NA
571346836	325	1355	1355	1164	Traced	DNg30_R	1744502420	FALSE	DNg30	DNg30	DN	NA	4.301	4	3806.68715928937	NA
1531935755	59	351	351	350	Traced	DNp16(PVM02)_L	431432449	TRUE	DNp16	DNp16	DN	NA	6.373	7	1125.73760115577	NA
5813022608	163	843	843	1014	Traced	DNb03_R	899340911	TRUE	DNb03	DNb03	DN	NA	6.798	7	2193.75944164791	NA
694299183	125	2358	2358	636	Traced	CL247(PDM27)_L	2301374169	TRUE	CL247	CL247	DN	NA	6.034	6	4720.49211487664	NA
1625718676	26	216	216	127	Traced	(PVM02)_L	291865015	TRUE	uncertain	uncertain	DN	NA	6.541	NA	771.415688100172	NA
5813078134	21	2310	2310	59	Traced	DNp15_R	1302907611	FALSE	DNp15	DNp15	DN	NA	6.606	7	2644.09178866859	NA
852906243	15	2384	2384	51	Traced	CL324(PVM02)_L	1533886288	TRUE	CL324	CL324	DN	NA	6.06	6	4218.80994399121	NA
1696530677	9	3385	3385	33	Traced	Ascending?	1577205675	FALSE	uncertain	uncertain	DN	NA	6.383	NA	4778.75671729892	NA
891771553	96	2897	2897	516	Traced	CRE100(PDM27)_L	1561570718	TRUE	CRE100	CRE100	DN	NA	5.604	6	6271.554143936	CL-VeSp
512851433	25	2583	2583	121	Traced	DNp10(PDM27)_L	3038032759	TRUE	DNp10	DNp10	DN	NA	5.938	6	3549.18938145296	NA
1655997973	14	6606	6606	60	Traced	DNb01_R	2742266498	TRUE	DNb01	DNb01	DN	NA	6.691	7	5789.1625747123	NA
1566597156	12	8146	8146	43	Traced	DNb01_R	2739825011	TRUE	DNb01	DNb01	DN	NA	6.707	7	7991.75734051817	NA
5813078104	30	2550	2550	108	Traced	NA	1699989092	FALSE	uncertain	uncertain	DN	NA	6.046	NA	6074.62077281216	NA
1785926866	12	3385	3385	44	Traced	VES082(SCB034)_R	1381746307	TRUE	VES082	VES082	DN	NA	6.246	6	4812.25196887414	NA
5813055134	5	3332	3332	19	Traced	VES083(SCB035)_R	1278470070	TRUE	VES083	VES083	DN	NA	6.258	6	4599.51579735103	NA
1963869286	82	682	682	524	Traced	DNb03_R	774278225	TRUE	DNb03	DNb03	DN	NA	6.905	7	2136.40021033952	NA
1068441202	7	1118	1118	27	Traced	IB046(PDM28)_L	938405389	TRUE	IB046	IB046	DN	NA	6.1	6	2393.47860216776	NA
887195902	18	2590	2590	62	Traced	DNp13(pMN1)_R	2734269611	TRUE	DNp13	DNp13	DN	NA	6.448	6	4295.04098250537	NA
1169359181	93	568	568	441	Traced	(PDM12)_L	1520505376	TRUE	uncertain	uncertain	DN	NA	6.198	NA	2004.03267855078	NA
5813048234	2	11	11	8	Traced	DNp24(PDM27)_L	829931926	TRUE	DNp24	DNp24	DN	NA	NA	NA	506.70050461703	NA
1197455013	859	395	395	8362	Traced	NA	543726267	FALSE	uncertain	uncertain	DN	NA	5.375	NA	1530.00789060893	NA
1197847302	577	359	359	4531	Traced	NA	490204689	FALSE	uncertain	uncertain	DN	NA	5.458	NA	1290.26866017099	NA
729742221	5	1239	1239	31	Traced	MDN(PDM13)_L	1186707219	TRUE	MDN	MDN	DN	NA	6.739	7	2311.96237198743	NA
5813021079	2	1415	1415	7	Traced	MDN(PDM13)_L	1210471717	TRUE	MDN	MDN	DN	NA	6.708	7	2408.24771062215	NA
946339109	15	1998	1998	90	Traced	PS167(PDM28)_L	1470166889	TRUE	PS167	PS167	DN	NA	6.459	6	3487.33797582128	NA
821201495	15	98	98	83	Traced	DNp25(PDM05)_L	749202096	TRUE	DNp25	DNp25	DN	NA	4.409	4	894.668443106023	NA
1252833634	0	1639	1639	0	Traced	CL124(AVM19)_R	2054354513	TRUE	CL124	CL124	DN	NA	5.994	6	3649.26520338109	NA
5813078116	90	1644	1644	308	Traced	DN?	831875116	FALSE	uncertain	uncertain	DN	NA	6.948	NA	2687.8889802952	NA
1406000196	91	5512	5512	369	Traced	DN?	2340784731	FALSE	uncertain	uncertain	DN	NA	6.775	NA	5059.54985861168	NA
1037393225	165	2711	2711	899	Traced	DNb04_R	1620623693	FALSE	DNb04	DNb04	DN	NA	6.41	6	3981.11835247758	NA
1715999506	27	1082	1082	62	Traced	DNb06_R	464956118	FALSE	DNb06	DNb06	DN	NA	7.131	7	1554.09026256037	NA
5813012529	53	1524	1524	261	Traced	DNd01_R	891257816	TRUE	DNd01	DNd01	DN	NA	5.652	6	3064.61119227372	NA
5813020864	1	1415	1415	1	Traced	DNd01_R	785996206	TRUE	DNd01	DNd01	DN	NA	5.756	6	2481.12139398417	NA
1626948732	410	2906	2906	1985	Traced	NA	1246242274	FALSE	uncertain	uncertain	DN	NA	6.859	NA	4216.57643933658	NA
1499778528	6	2034	2034	14	Traced	NA	983756159	FALSE	uncertain	uncertain	DN	NA	6.842	NA	2392.38202317919	NA
5813023897	16	279	279	81	Traced	(PVM02)_L	335769686	TRUE	uncertain	uncertain	DN	NA	NA	NA	NA	NA
5813080768	207	1477	1477	1329	Traced	SMP544(PDM27)_L	1373788946	TRUE	SMP544	SMP544	DN	NA	6.39	6	3827.76626656022	NA
984030630	56	1097	1097	277	Traced	DNp34(PVM01)_L	1476035193	FALSE	DNp34	DNp34	DN	NA	6.261	6	2945.24675713061	NA
1874217622	260	5494	5494	1555	Traced	Ascending?	1109523245	FALSE	uncertain	uncertain	DN	NA	6.755	NA	5533.50817107457	NA
642763374	4	680	680	24	Traced	oviDNb(PDM15)_L	779755897	FALSE	oviDNb	oviDNb	DN	NA	5.928	6	2262.2548526551	NA
5812994045	35	267	267	224	Traced	(PVM02)_L	172999081	TRUE	uncertain	uncertain	DN	NA	NA	NA	NA	NA
1637171546	631	4432	4432	4183	Traced	LAL201(SCB023)_R	2240787872	TRUE	LAL201	LAL201	DN	NA	6.688	7	6388.22574119704	NA
1565846637	116	6460	6460	411	Traced	DNp03_R	2549458082	TRUE	DNp03	DNp03	DN	NA	6.771	7	3993.21519733614	NA
1573072464	326	6011	6011	1951	Traced	NA	1384226750	FALSE	uncertain	uncertain	DN	NA	NA	NA	NA	LVeW
5813077405	21	747	747	101	Traced	DNd01_L	762925740	TRUE	DNd01	DNd01	DN	NA	6.098	6	1928.27610002878	NA
1038420643	89	2212	2212	429	Traced	DNa09(ADM03)_L	887088750	FALSE	DNa09	DNa09	DN	NA	6.484	7	2855.77939675304	NA
5813056435	506	4117	4117	2492	Traced	NA	1896429993	FALSE	uncertain	uncertain	DN	NA	6.323	NA	4634.79116931127	NA
5813021985	30	572	572	208	Traced	CRE101(PDM27)_L	815726383	TRUE	CRE101	CRE101	DN	NA	5.89	6	2210.86693313473	NA
1282274813	33	15	15	104	Traced	DNp28(PDM28)_L	368536542	FALSE	DNp28	DNp28	DN	NA	NA	NA	NA	NA
1344695030	26	526	526	132	Traced	(PDM16)_L	599440770	TRUE	uncertain	uncertain	DN	NA	6.393	NA	1411.71143628539	NA
5813013952	97	1349	1349	484	Traced	CL202(PDM12)_L	1441915455	TRUE	CL202	CL202	DN	NA	6.267	6	2777.68428021924	NA
1008400018	2	1057	1057	5	Traced	NA	853188487	FALSE	uncertain	uncertain	DN	NA	6.171	NA	2224.60316718343	NA
5812990989	54	495	495	342	Traced	DNp16(PVM02)_L	471233930	TRUE	DNp16	DNp16	DN	NA	6.375	7	1314.57589346668	NA
5812990995	42	128	128	208	Traced	DNp16(PVM02)_L	269103148	TRUE	DNp16	DNp16	DN	NA	6.118	7	778.327504947197	NA
1229107423	5	611	611	20	Traced	DNp13(pMN1)_L	1701668189	TRUE	DNp13	DNp13	DN	NA	6.494	6	1620.20991047322	NA
5813026404	2	668	668	8	Traced	DNd01_L	718231418	TRUE	DNd01	DNd01	DN	NA	6.042	6	1893.17222343179	NA
1345285966	1192	4456	4456	9066	Traced	NA	1815737751	FALSE	uncertain	uncertain	DN	NA	6.708	NA	7046.84392866656	NA
1222928995	80	4007	4007	339	Traced	DNa10(ADM03)_L	1629261149	FALSE	DNa10	DNa10	DN	NA	6.586	6	2489.38209055615	NA
1044218225	1	33	33	2	Traced	DNp23	189795735	FALSE	DNp23	DNp23	DN	NA	NA	NA	NA	NA
5813020347	849	874	874	3501	Traced	DNp27_L	3381938305	FALSE	DNp27	DNp27	DN	NA	6.169	6	5003.1698468825	NA
